# *De novo* assembly and annotation of the Patagonian toothfish (*Dissostichus eleginoides*) genome

**DOI:** 10.1101/2022.12.15.520537

**Authors:** David Ryder, David Stone, Diana Minardi, Ainsley Riley, Justin Avant, Lisa Cross, Marta Soeffker, Deborah Davidson, Andrew Newman, Peter Thomson, Chris Darby, Ronny van Aerle

**Author notes:** Corresponding Author: David Ryder. Joint senior authors (Chris Darby, Ronny van Aerle).

## Abstract

Patagonian toothfish (*Dissostichus eleginoides*) is an economically and ecologically important fish species in the family Nototheniidae, found at depths between 70 and 2,500 meters on the southern shelves and slopes around the sub-Antarctic islands of the Southern Ocean. Genomic sequence data for this species is limited. Here, we report a high-quality assembly and annotation of the *D. eleginoides* genome, generated using a combination of Illumina, PacBio and Omni-C sequencing technologies. To aid the genome annotation, the transcriptome derived from a variety of toothfish tissues was also generated using both short and long read sequencing methods. The final genome assembly was 797.8 Mb with a N50 scaffold length of 3.5 Mb. Approximately 31.7% of the genome consisted of repetitive elements. A total of 35,543 putative protein-coding regions were identified, of which 50% have been functionally annotated. Transcriptomics analysis showed that approximately 64% of the predicted genes (22,617 genes) were found to be expressed in the tissues sampled. Comparative genomics analysis revealed that the anti-freeze glycoprotein (AFGP) locus of *D. eleginoides* does not contain any AFGP proteins compared to the same locus in the Antarctic toothfish (*Dissostichus mawsoni*). This is in agreement with previously published results looking at hybridization signals and confirms that Patagonian toothfish do not possess AFGP coding sequences in their genome. The high-quality genome assembly of the Patagonian toothfish will provide a valuable genetic resource for ecological and evolutionary studies on this and other closely related species.
