## Supplemental Table 1 for "*De novo* assembly and annotation of the Patagonian toothfish (*Dissostichus eleginoides*) genome"

### Sheet: Metadata
Species	Common name	Order/Suborder	Family	Used for Phylogeny?	Used for OrthoFinder Analysis?	Link to assembly
Gasterosteus_aculeatus	stickleback	Gasterosteiformes	Gasterosteidae	Yes	Yes	http://www.ensembl.org/Gasterosteus_aculeatus/
Sebastes_nigrocinctus	tiger rockfish	Scorpaeniformes	Sebastidae	Yes		https://www.ncbi.nlm.nih.gov/data-hub/genome/GCA_000475235.3/
Perca_fluviatilis	european perch	Perciformes	Percidae	Yes		https://www.ncbi.nlm.nih.gov/data-hub/genome/GCA_003412525.1/
Takifugu_rubripes	torafugu	Tetraodontiformes	Tetraodontidae	Yes	Yes	http://www.ensembl.org/Takifugu_rubripes/
Oryzias_latipes	medaka	Beloniformes	Adrianichthyidae	Yes	Yes	http://www.ensembl.org/Oryzias_latipes_hni/
Hippocampus_comes	tiger tail seahorse	Syngnathiformes	Syngnathidae	Yes	Yes	https://www.ncbi.nlm.nih.gov/data-hub/genome/GCF_001891065.2/
Periophthalmus_magnuspinnatus	mudskiper	Perciformes	Gobiidae	Yes	Yes	https://www.ensembl.org/Periophthalmus_magnuspinnatus/
Anabas_testudineus	climbing perch	Anabantiformes	Anabantidae	Yes		https://www.ncbi.nlm.nih.gov/data-hub/genome/GCA_900324465.3/
Mastacembelus_armatus	tyre-track eel	Synbranchiformes	Mastacembelidae	Yes		https://www.ncbi.nlm.nih.gov/data-hub/genome/GCA_900324485.3/
Astatotilapia_calliptera	eastern happy	Perciformes	Cichlidae	Yes		https://www.ncbi.nlm.nih.gov/data-hub/genome/GCA_900246225.5/
Cottoperca_gobio	channel bull blenny	Perciformes/Notothenioidei	Bovichtidae	Yes	Yes	https://www.ncbi.nlm.nih.gov/data-hub/genome/GCF_900634415.1/
Bovichtus_diacanthus	Tristan kipfish	Perciformes/Notothenioidei	Bovichtidae	Yes		https://www.ncbi.nlm.nih.gov/data-hub/genome/GCA_943590825.1/
Bovichtus_variegatus	thornfish	Perciformes/Notothenioidei	Bovichtidae	Yes		https://www.ncbi.nlm.nih.gov/data-hub/genome/GCA_943593645.1/
Eleginops_maclovinus	patagonian blenny	Perciformes/Notothenioidei	Eleginopidae	Yes	Yes	http://gigadb.org/dataset/102163/
Dissostichus_mawsoni	antarctic toothfish	Perciformes/Notothenioidei	Nototheniidae	Yes	Yes	http://gigadb.org/dataset/102162/
Pleuragramma_antarctica	antarctic silverfish	Perciformes/Notothenioidei	Nototheniidae	Yes		fish_60.scf.fasta.gz, https://figshare.com/articles/dataset/Assemblies_of_icefishes/5509465/
Patagonotothen_guntheri	yellofin notothen	Perciformes/Notothenioidei	Nototheniidae	Yes		fish_58.scf.fasta.gz, https://figshare.com/articles/dataset/Assemblies_of_icefishes/5509465/
Trematomus_bernacchii	emerald notothen	Perciformes/Notothenioidei	Nototheniidae	Yes	Yes	https://www.ncbi.nlm.nih.gov/data-hub/genome/GCF_902827165.1/
Gobionotothen_gibberifrons	humped notothen	Perciformes/Notothenioidei	Nototheniidae	Yes		https://www.ncbi.nlm.nih.gov/data-hub/genome/GCA_943591055.1/
Lepidonotothen_nudifrons	yellowfin notie	Perciformes/Notothenioidei	Nototheniidae	Yes		https://www.ncbi.nlm.nih.gov/data-hub/genome/GCA_943590975.1/
Notothenia_rossii	marbled notothen	Perciformes/Notothenioidei	Nototheniidae	Yes		https://www.ncbi.nlm.nih.gov/data-hub/genome/GCA_943590865.1/
Trematomus_loennbergii	scaly notothen	Perciformes/Notothenioidei	Nototheniidae	Yes		https://www.ncbi.nlm.nih.gov/data-hub/genome/GCA_943590855.1/
Lepidonotothen_larseni	painted notie	Perciformes/Notothenioidei	Nototheniidae	Yes		https://www.ncbi.nlm.nih.gov/data-hub/genome/GCA_943594155.1/
Lepidonotothen_squamifrons	grey notothen	Perciformes/Notothenioidei	Nototheniidae	Yes		https://www.ncbi.nlm.nih.gov/data-hub/genome/GCA_943593335.1/
Trematomus_hansoni	striped notothen	Perciformes/Notothenioidei	Nototheniidae	Yes		https://www.ncbi.nlm.nih.gov/data-hub/genome/GCA_943593355.1/
Trematomus_scotti	crowned notothen	Perciformes/Notothenioidei	Nototheniidae	Yes		https://www.ncbi.nlm.nih.gov/data-hub/genome/GCA_943590805.1/
Harpagifer_kerguelensis	kerguelen spiny plunderfish	Perciformes/Notothenioidei	Harpagiferidae	Yes		fish_63.scf.fasta.gz, https://figshare.com/articles/dataset/Assemblies_of_icefishes/5509465/
Harpagifer_antarcticus	Antarctic spiny plunderfish	Perciformes/Notothenioidei	Harpagiferidae	Yes		https://www.ncbi.nlm.nih.gov/data-hub/genome/GCA_902827135.1/
Artedidraco_skottsbergi	na	Perciformes/Notothenioidei	Artedidraconidae	Yes		fish_62.scf.fasta.gz, https://figshare.com/articles/dataset/Assemblies_of_icefishes/5509465/
Histiodraco_velifer	barbeled plunderfish	Perciformes/Notothenioidei	Artedidraconidae	Yes		https://www.ncbi.nlm.nih.gov/data-hub/genome/GCA_943590885.1/
Dolloidraco_longedorsalis	long-finned Dollos plunderfish	Perciformes/Notothenioidei	Artedidraconidae	Yes		https://www.ncbi.nlm.nih.gov/data-hub/genome/GCA_943591025.1/
Gymnodraco_acuticeps	ploughfish	Perciformes/Notothenioidei	Bathydraconidae	Yes	Yes	https://www.ncbi.nlm.nih.gov/data-hub/genome/GCF_902827175.1/
Akarotaxis_nudiceps	na	Perciformes/Notothenioidei	Bathydraconidae	Yes		https://www.ncbi.nlm.nih.gov/data-hub/genome/GCA_943590845.1/
Bathydraco_marri	deepwater dragon	Perciformes/Notothenioidei	Bathydraconidae	Yes		https://www.ncbi.nlm.nih.gov/data-hub/genome/GCA_943591095.1/
Vomeridens_infuscipinnis	na	Perciformes/Notothenioidei	Bathydraconidae	Yes		https://www.ncbi.nlm.nih.gov/data-hub/genome/GCA_943590875.1/
Chaenocephalus_aceratus	blackfin icefish	Perciformes/Notothenioidei	Channichthyidae	Yes		https://www.ncbi.nlm.nih.gov/data-hub/genome/GCA_023974075.1/
Pseudochaenichthys_georgianus	South Georgia icefish	Perciformes/Notothenioidei	Channichthyidae	Yes	Yes	https://www.ncbi.nlm.nih.gov/data-hub/genome/GCF_902827115.1/
Chaenodraco_wilsoni	spiny icefish	Perciformes/Notothenioidei	Channichthyidae	Yes		https://www.ncbi.nlm.nih.gov/data-hub/genome/GCA_943593825.1/
Cryodraco_antarcticus	long-fingered icefish	Perciformes/Notothenioidei	Channichthyidae	Yes		https://www.ncbi.nlm.nih.gov/data-hub/genome/GCA_943590835.1/
Pagetopsis_macropterus	na	Perciformes/Notothenioidei	Channichthyidae	Yes		https://www.ncbi.nlm.nih.gov/data-hub/genome/GCA_943590895.1/
Chionobathyscus_dewitti	na	Perciformes/Notothenioidei	Channichthyidae	Yes		https://www.ncbi.nlm.nih.gov/data-hub/genome/GCA_943594065.1/
Notothenia_coriiceps	black rockcod	Perciformes/Notothenioidei	Nototheniidae	No	Yes	https://www.ncbi.nlm.nih.gov/data-hub/genome/GCF_000735185.1/
