## Supplemental Table 2 for "*De novo* assembly and annotation of the Patagonian toothfish (*Dissostichus eleginoides*) genome"

### Sheet: Sheet1
	Number of elements	Length occupied (bp)	Percentage of sequence (%)
Retroelements	56651	35172897	4.41
SINEs:	0	0	0
Penelope	0	0	0
LINEs:	43879	18985828	2.38
CRE/SLACS	0	0	0
L2/CR1/Rex	38742	15883257	1.99
R1/LOA/Jockey	725	543770	0.07
R2/R4/NeSL	0	0	0
RTE/Bov-B	2685	1295171	0.16
L1/CIN4	1281	807146	0.1
LTR elements:	12772	16187069	2.03
BEL/Pao	294	514606	0.06
Ty1/Copia	176	396211	0.05
Gypsy/DIRS1	9641	10697508	1.34
Retroviral	2661	4578744	0.57
DNA transposons	28210	14272658	1.79
hobo-Activator	15654	9404468	1.18
Tc1-IS630-Pogo	4606	1359081	0.17
En-Spm	0	0	0
MuDR-IS905	0	0	0
PiggyBac	158	83596	0.01
Tourist/Harbinger	3077	1652684	0.21
Other (Mirage, P-element, Transib)	0	0	0
Rolling-circles	0	0	0
Unclassified:	752179	182040155	22.82
Small RNA:	0	0	0
Satellites:	0	0	0
Simple repeats:	280666	20276154	2.54
Low complexity:	28404	1643530	0.21
Total length of genome (bp):	797813337
GC level of genome:	0.4101
Total repeats in genome masked	253,405,394 bp ( 31.76 %)
